# Automatic segmentation of the rat brain hippocampus in MRI after traumatic brain injury

**DOI:** 10.1101/2021.08.03.454863

**Authors:** Riccardo De Feo, Elina Hämäläinen, Eppu Manninen, Riikka Immonen, Juan Miguel Valverde, Xavier Ekolle Ndode-Ekane, Olli Gröhn, Asla Pitkänen, Jussi Tohka

## Abstract

Registration-based methods are commonly used in the anatomical segmentation of magnetic resonance (MR) brain images. However, they are sensitive to the presence of deforming brain pathologies that may interfere with the alignment of the atlas image with the target image. Our goal was to develop an algorithm for automated segmentation of the normal and injured rat hippocampus. We implemented automated segmentation using a U-Net-like Convolutional Neural Network (CNN). of sham-operated experimental controls and rats with lateral-fluid-percussion induced traumatic brain injury (TBI) on MR images and trained ensembles of CNNs. Their performance was compared to three registration-based methods: single-atlas, multi-atlas based on majority voting and Similarity and Truth Estimation for Propagated Segmentations (STEPS). Then, the automatic segmentations were quantitatively evaluated using six metrics: Dice score, Hausdorff distance, precision, recall, volume similarity and compactness using cross-validation. Our CNN and multi-atlas -based segmentations provided excellent results (Dice scores > 0.90) despite the presence of brain lesions, atrophy and ventricular enlargement. In contrast, the performance of singe-atlas registration was poor (Dice scores < 0.85). Unlike registration-based methods, which performed better in segmenting the contralateral than the ipsilateral hippocampus, our CNN-based method performed equally well bilaterally. Finally, we assessed the progression of hippocampal damage after TBI by applying our automated segmentation tool. Our data show that the presence of TBI, time after TBI, and whether the location of the hippocampus was ipsilateral or contralateral to the injury explained hippocampal volume (*p* = 0.029, *p <* 0.001, and *p <* 0.001 respectively).
