## Supplementary table 1 for "Automatic segmentation of the rat brain hippocampus in MRI after traumatic brain injury"

### Sheet: EpiTARGET
MIXED Volume BY ROI IsTBI WITH Timepoint
/CRITERIA=DFMETHOD(SATTERTHWAITE) CIN(95) MXITER(100) MXSTEP(10) SCORING(1)
SINGULAR(0.000000000001) HCONVERGE(0, ABSOLUTE) LCONVERGE(0, ABSOLUTE) PCONVERGE(0.000001, ABSOLUTE)
/FIXED=ROI IsTBI Timepoint ROI*IsTBI ROI*Timepoint IsTBI*Timepoint | SSTYPE(3)
/METHOD=REML
/PRINT=SOLUTION TESTCOV
/REPEATED=Timepoint*ROI | SUBJECT(ID) COVTYPE(DIAG).
Mixed Model Analysis
Notes
Output Created		10-JUN-2021 17:03:35
Comments
Input	Data	J:\hippocampus\ETvols.csv
	Active Dataset	DataSet1
	Filter	<none>
	Weight	<none>
	Split File	<none>
	N of Rows in Working Data File	842
Missing Value Handling	Definition of Missing	User-defined missing values are treated as missing.
	Cases Used	Statistics are based on all cases with valid data for all variables in the model.
Syntax		MIXED Volume BY ROI IsTBI WITH Timepoint /CRITERIA=DFMETHOD(SATTERTHWAITE) CIN(95) MXITER(100) MXSTEP(10) SCORING(1) SINGULAR(0.000000000001) HCONVERGE(0, ABSOLUTE) LCONVERGE(0, ABSOLUTE) PCONVERGE(0.000001, ABSOLUTE) /FIXED=ROI IsTBI Timepoint ROI*IsTBI ROI*Timepoint IsTBI*Timepoint | SSTYPE(3) /METHOD=REML /PRINT=SOLUTION TESTCOV /REPEATED=Timepoint*ROI | SUBJECT(ID) COVTYPE(DIAG).
Resources	Processor Time	00:00:00.02
	Elapsed Time	00:00:00.01
[DataSet1]
Model Dimensiona
		Number of Levels	Covariance Structure	Number of Parameters	Subject Variables	Number of Subjects
Fixed Effects	Intercept	1		1
	ROI	2		1
	IsTBI	2		1
	Timepoint	1		1
	ROI * IsTBI	4		1
	ROI * Timepoint	2		1
	IsTBI * Timepoint	2		1
Repeated Effects	Timepoint * ROI	6	Diagonal	6	ID	142
Total		20		13
a. Dependent Variable: Volume.
Information Criteriaa
-2 Restricted Log Likelihood	4385.05
Akaike's Information Criterion (AIC)	4397.05
Hurvich and Tsai's Criterion (AICC)	4397.15
Bozdogan's Criterion (CAIC)	4431.41
Schwarz's Bayesian Criterion (BIC)	4425.41
The information criteria are displayed in smaller-is-better form.
a. Dependent Variable: Volume.
Fixed Effects
Type III Tests of Fixed Effectsa
Source	Numerator df	Denominator df	F	Sig.
Intercept	1	659.781	26270.9	0
ROI	1	708.354	73.8941	5.25292e-17
IsTBI	1	657.991	13.5449	0.000251994
Timepoint	1	514.965	10.1214	0.00155399
ROI * IsTBI	1	734.695	38.174	1.07158e-09
ROI * Timepoint	1	514.999	171.111	5.80322e-34
IsTBI * Timepoint	1	510.972	52.9951	1.27043e-12
a. Dependent Variable: Volume.
Estimates of Fixed Effectsa
Parameter	Estimate	Std. Error	df	t	Sig.	95% Confidence Interval
						Lower Bound	Upper Bound
Intercept	39.4409	0.285442	349.211	138.175	6.84514e-307	38.8795	40.0023
[ROI=Contra]	-1.71796	0.373645	672.32	-4.59783	5.10071e-06	-2.45161	-0.984307
[ROI=Ipsi]	0b	0
[IsTBI=False]	3.61306	0.588126	425.862	6.14333	1.85648e-09	2.45706	4.76905
[IsTBI=True]	0b	0
Timepoint	-0.409869	0.0228625	276.996	-17.9275	3.05222e-48	-0.454875	-0.364862
[ROI=Contra] * [IsTBI=False]	-3.64642	0.590179	734.695	-6.17851	1.07158e-09	-4.80506	-2.48779
[ROI=Contra] * [IsTBI=True]	0b	0
[ROI=Ipsi] * [IsTBI=False]	0b	0
[ROI=Ipsi] * [IsTBI=True]	0b	0
[ROI=Contra] * Timepoint	0.394345	0.0301465	514.999	13.0809	5.80322e-34	0.33512	0.45357
[ROI=Ipsi] * Timepoint	0b	0
[IsTBI=False] * Timepoint	0.295956	0.0406546	510.972	7.27977	1.27043e-12	0.216085	0.375827
[IsTBI=True] * Timepoint	0b	0
a. Dependent Variable: Volume.
b. This parameter is set to zero because it is redundant.
Covariance Parameters
Estimates of Covariance Parametersa
Parameter		Estimate	Std. Error	Wald Z	Sig.	95% Confidence Interval
						Lower Bound	Upper Bound
Repeated Measures	Var: [Timepoint=2]*[ROI=Contra]	10.9634	1.32271	8.28853	1.14661e-16	8.6546	13.888
	Var: [Timepoint=2]*[ROI=Ipsi]	16.8482	2.19391	7.67954	1.59656e-14	13.0531	21.7467
	Var: [Timepoint=7]*[ROI=Contra]	6.90286	0.829004	8.3267	8.31285e-17	5.45511	8.73484
	Var: [Timepoint=7]*[ROI=Ipsi]	6.9231	0.865538	7.99862	1.25825e-15	5.41854	8.84544
	Var: [Timepoint=21]*[ROI=Contra]	12.51	1.57842	7.92565	2.26949e-15	9.76918	16.0197
	Var: [Timepoint=21]*[ROI=Ipsi]	12.3329	1.5396	8.01047	1.14274e-15	9.65616	15.7517
a. Dependent Variable: Volume.

### Sheet: EpiBioS4Rx
MIXED Volume BY ROI IsTBI WITH Timepoint
/CRITERIA=DFMETHOD(SATTERTHWAITE) CIN(95) MXITER(100) MXSTEP(10) SCORING(1)
SINGULAR(0.000000000001) HCONVERGE(0, ABSOLUTE) LCONVERGE(0, ABSOLUTE) PCONVERGE(0.000001, ABSOLUTE)
/FIXED=ROI IsTBI Timepoint ROI*IsTBI ROI*Timepoint IsTBI*Timepoint | SSTYPE(3)
/METHOD=REML
/PRINT=SOLUTION TESTCOV
/REPEATED=Timepoint*ROI | SUBJECT(ID) COVTYPE(DIAG).
Mixed Model Analysis
Notes
Output Created		10-JUN-2021 13:46:32
Comments
Input	Data	J:\hippocampus\EBvols.csv
	Active Dataset	Dataset1
	Filter	<none>
	Weight	<none>
	Split File	<none>
	N of Rows in Working Data File	436
Missing Value Handling	Definition of Missing	User-defined missing values are treated as missing.
	Cases Used	Statistics are based on all cases with valid data for all variables in the model.
Syntax		MIXED Volume BY ROI IsTBI WITH Timepoint /CRITERIA=DFMETHOD(SATTERTHWAITE) CIN(95) MXITER(100) MXSTEP(10) SCORING(1) SINGULAR(0.000000000001) HCONVERGE(0, ABSOLUTE) LCONVERGE(0, ABSOLUTE) PCONVERGE(0.000001, ABSOLUTE) /FIXED=ROI IsTBI Timepoint ROI*IsTBI ROI*Timepoint IsTBI*Timepoint | SSTYPE(3) /METHOD=REML /PRINT=SOLUTION TESTCOV /REPEATED=Timepoint*ROI | SUBJECT(ID) COVTYPE(DIAG).
Resources	Processor Time	00:00:00.02
	Elapsed Time	00:00:00.01
Model Dimensiona
		Number of Levels	Covariance Structure	Number of Parameters	Subject Variables	Number of Subjects
Fixed Effects	Intercept	1		1
	ROI	2		1
	IsTBI	2		1
	Timepoint	1		1
	ROI * IsTBI	4		1
	ROI * Timepoint	2		1
	IsTBI * Timepoint	2		1
Repeated Effects	Timepoint * ROI	8	Diagonal	8	ID	56
Total		22		15
a. Dependent Variable: Volume.
Information Criteriaa
-2 Restricted Log Likelihood	2246.71
Akaike's Information Criterion (AIC)	2262.71
Hurvich and Tsai's Criterion (AICC)	2263.05
Bozdogan's Criterion (CAIC)	2303.2
Schwarz's Bayesian Criterion (BIC)	2295.2
The information criteria are displayed in smaller-is-better form.
a. Dependent Variable: Volume.
Fixed Effects
Type III Tests of Fixed Effectsa
Source	Numerator df	Denominator df	F	Sig.
Intercept	1	236.61	35979	1.71955e-260
ROI	1	243.962	20.2116	1.07213e-05
IsTBI	1	262.91	4.8074	0.0292144
Timepoint	1	155.53	11.8851	0.000727997
ROI * IsTBI	1	303.767	39.2759	1.25869e-09
ROI * Timepoint	1	147.96	27.3885	5.60085e-07
IsTBI * Timepoint	1	144.678	11.476	0.000908306
a. Dependent Variable: Volume.
Estimates of Fixed Effectsa
Parameter	Estimate	Std. Error	df	t	Sig.	95% Confidence Interval
						Lower Bound	Upper Bound
Intercept	37.6658	0.32414	123.119	116.202	1.06454e-127	37.0242	38.3074
[ROI=Contra]	3.89926	0.391345	240.525	9.96374	8.44747e-20	3.12836	4.67016
[ROI=Ipsi]	0b	0
[IsTBI=False]	3.00918	0.598544	151.795	5.0275	1.38357e-06	1.82663	4.19173
[IsTBI=True]	0b	0
Timepoint	-0.0135197	0.0044509	86.6411	-3.03752	0.00315167	-0.0223668	-0.00467251
[ROI=Contra] * [IsTBI=False]	-4.18972	0.668531	303.767	-6.26705	1.25869e-09	-5.50526	-2.87418
[ROI=Contra] * [IsTBI=True]	0b	0
[ROI=Ipsi] * [IsTBI=False]	0b	0
[ROI=Ipsi] * [IsTBI=True]	0b	0
[ROI=Contra] * Timepoint	0.0278791	0.00532715	147.96	5.2334	5.60085e-07	0.017352	0.0384063
[ROI=Ipsi] * Timepoint	0b	0
[IsTBI=False] * Timepoint	0.0204294	0.00603059	144.678	3.38763	0.000908306	0.00850994	0.0323488
[IsTBI=True] * Timepoint	0b	0
a. Dependent Variable: Volume.
b. This parameter is set to zero because it is redundant.
Covariance Parameters
Estimates of Covariance Parametersa
Parameter		Estimate	Std. Error	Wald Z	Sig.	95% Confidence Interval
						Lower Bound	Upper Bound
Repeated Measures	Var: [Timepoint=2]*[ROI=Contra]	6.81358	1.31375	5.18636	2.14441e-07	4.6693	9.94256
	Var: [Timepoint=2]*[ROI=Ipsi]	54.2794	11.4345	4.747	2.06453e-06	35.9188	82.0255
	Var: [Timepoint=9]*[ROI=Contra]	5.61235	1.08592	5.1683	2.36238e-07	3.84103	8.20052
	Var: [Timepoint=9]*[ROI=Ipsi]	6.5546	1.34164	4.88552	1.03158e-06	4.38851	9.78985
	Var: [Timepoint=30]*[ROI=Contra]	4.78616	0.935185	5.11788	3.08995e-07	3.26338	7.0195
	Var: [Timepoint=30]*[ROI=Ipsi]	9.22408	2.08083	4.43287	9.2985e-06	5.92792	14.353
	Var: [Timepoint=150]*[ROI=Contra]	8.98934	1.88248	4.77526	1.79475e-06	5.96314	13.5513
	Var: [Timepoint=150]*[ROI=Ipsi]	13.7301	2.83808	4.83781	1.31278e-06	9.15642	20.5883
a. Dependent Variable: Volume.
